# TEAD1 condensates are transcriptionally inactive storage sites on the pericentromeric heterochromatin in cancer cells

**DOI:** 10.1101/2025.05.02.651992

**Authors:** Yiran Wang, Jindayi Liang, Kimberly S. Lange, Justin Demmerle, Eleanor Liu, Ethan Black, Britney Jiayu He, Christopher J. Ricketts, Shawn R. Yoshida, Shasha Chong, W. Marston Linehan, Jennifer M. Kavran, Chongzhi Zang, Danfeng Cai

## Abstract

TEA domain transcription factor 1 (TEAD1), a Hippo pathway transcription factor important in cellular homeostasis and development, is increasingly implicated in cancer biology. Here, we reveal a novel role for TEAD1 in organizing nuclear condensates, independent of active transcription. Using high-resolution imaging, ChIP-seq, RNA-seq and proximity-based proteomics, we demonstrate that in patient-derived renal cell carcinoma cells, TEAD1 forms micron-sized condensates by binding to the heterochromatic pericentromeric regions using its DNA-binding domain. TEAD-specific MCAT motifs selectively enrich and cluster in the pericentromeric region, specifically seeding TEAD1 condensates. TEAD1 condensates do not activate transcription but instead serve as depots for excess TEAD1, and disrupting TEAD1 condensates leads to increases in YAP/TEAD target gene expression. This organization of TEAD1 contrasts with that observed in other genomic regions of both RCC and normal kidney cells, in which TEAD1 associates with markers of active transcription. Our findings provide a mechanistic framework for TEAD1’s dual regulatory roles, offering new insights into its contribution to transcriptional dysregulation and tumor progression.
