## Supplementary Table 1_Primers for "TEAD1 condensates are transcriptionally inactive storage sites on the pericentromeric heterochromatin in cancer cells"

### Sheet: S. Table 2_Primers
Supplementary Table 2. List of primers used in this study
Gene	Forward	Reverse	Decription
gRNA TEAD1	CACCGAAAGGCTCCAGGCTTCGGCT	aaacAGCCGAAGCCTGGAGCCTTTC	UOK342 HaloTag-TEAD1 KI cell line generation_gRNA plasmid assembly
HaloTag-TEAD1	TTCTGCCCACCATTGCATTTCTGTG	GTATGGTAAGTGGCCTGGAACACTCC	UOK342 HaloTag-TEAD1 KI cell line generation_genomic DNA validation
miniTurbo	ttagtgaaccgtcagatccgctagcgccaccatgatcccgctgctgaacgct	tccggatccaccagctgcagatccggcggagccaggagcgcccttttcggcagaccgcag	miniTurbo-TEAD1-HaloTag and miniturbo-TEAD1 H3Mut-HaloTag expression plasmids generation
TEAD1	ggcgctcctggctccgccggatctgcagctggtggatccggaattgagcccagcagctgg	ggatccaccagagccgcctgaaccgccgtcctttacaagcctgtaaatatgatgttg	miniTurbo-TEAD1-HaloTag and miniturbo-TEAD1 H3Mut-HaloTag expression plasmids generation
HaloTag	ggcggttcaggcggctctggtggatccatggcagaaatcggtactgg	atctagatccggtggatctgaattctcatcagccggaaatctcgagcgtc	miniTurbo-TEAD1-HaloTag and miniturbo-TEAD1 H3Mut-HaloTag expression plasmids generation
HaloTag'	gtctgcggtctgccgaaaagggcggttcaATGGCAGAAATCGGTACTGG	ttcttggggtcggccctgctGCCGGAAATCTCGAGCGTC	miniTurbo-Halo-NLS expression plasmid generation
TEAD1-1	tggccgccatCCCACATGGTGGATAGATAG	tcaagcttcgaattgtacagGATCCATTGAGCCCAGCAG	EGFP-TEAD1∆55-122 expression plasmid generation
TEAD1-2	accatgtgggATGGCGGCCATGTCCTCA	aagaaggcattttgagggcccTTTCCAAACAGTTCCTTTAAGCCAC	EGFP-TEAD1∆55-122 expression plasmid generation
TEAD1-3	TCAAGCTTCGAATTGTACAGG	AGGAGACACCGGTTTTCTGGTCCTCGTC	EGFP-TEAD1-H3Mut expression plasmid generation
TEAD1-4	CCAGAAAACCGGTGTCTCCTCACATTCAGGTTCTTGCC	CAAAAGGCTTGACGTCTTGTG	EGFP-TEAD1-H3Mut expression plasmid generation
TEAD1-5	ccTCAGGAGGCCCcGGCTATCTATCCACCATGTG	ATAGCCgGGGCCTCCTGAggGCTTTGCTCGATGTCGGG	EGFP-TEAD1-H1Mut expression plasmid generation
TEAD1∆IDR	GAAGGGGTCTGGAGCCCCG	GGATCCTGTACAATTCGAAGCTTGAGCTCG	EGFP-TEAD1∆IDR expression plasmid generation
Y406H	ctttacaagcctgtgaatatgatgttgtgctccgtgttcac	gtgaacacggagcacaacatcatattcacaggcttgtaaag	EGFP-TEAD1 Y406H expression plasmid generation
S102A	gCTCGTGATTTTCATTCCAAGCTAAAGGATCAG	TTTCCTTCTGGCAAGAACCTGAATGTGACTAG	EGFP-TEAD1 S102A expression plasmid generation
S102D	gaTCGTGATTTTCATTCCAAGCTAAAGGATCAGAC	TTTCCTTCTGGCAAGAACCTGAATGTGACTAG	EGFP-TEAD1 S102D expression plasmid generation
GAPDH	CTCCTGCACCACCAACTGCT	GGGCCATCCACAGTCTTCTG	GAPDH primers for qPCR
TEAD1	GGACAGGCAAGACGAGGA	AGTGGCCGAGACGATCTG	TEAD1 primers for qPCR
CYR61	ATGATGATCCAGTCCTGCAA	TAGGCTGTACAGTCGGAACG	CYR61 primers for qPCR
