## Supplementary Table 2_Antibodies for "TEAD1 condensates are transcriptionally inactive storage sites on the pericentromeric heterochromatin in cancer cells"

### Sheet: S. Table 1_Antibodies
Supplementary Table 1. List of antibodies used in this study
Antibody	Dilution	Product code	Company	Clone	Lot number
YAP	IF 1:150 ; WB 1:1000	14074S	Cell Signaling	Monoclonal Ab	14074
TEAD1	IF 1:200; WB 1:1000	D9X2L	Cell Signalling	Monoclonal Ab	3, 4
TEAD1	IF 1:200; WB 1:1000	610923	BD Biosciences	Monoclonal Ab	2011515
BRD4	IF 1:300	ab207057	Abcam	Monoclonal Ab	GR3225995-3
TEAD2	IF 1:200; WB 1:1000	PA5-116018	Thermo Fisher	Polyclonal Ab	79631401
TEAD3 (TFE5)	IF 1:200; WB 1:1000	PA5-121103	Thermo Fisher	Polyclonal Ab	79963930
TEAD4	IF 1:200; WB 1:1000	AB58310	Abcam	Monoclonal Ab	GR3375820-2
H3K27ac	IF 1:1000	39685	Active Motif	Monoclonal Ab	20822026
H3K9me3	IF 1:1000	39161	Active Motif	Polyclonal Ab	30220003
RNA Pol II pSer2	IF 1:500	ab193468	Abcam	Monoclonal Ab	GR240664-6
Coilin	IF 1:200	ab87913	Abcam	Monoclonal Ab	GR50257-4
PML	IF 1:500	ab96051	Abcam	Monoclonal Ab	GR3174201-1
GFP	WB 1:1000	MA5-15256	Thermo Fisher	Monoclonal Ab	XH352366
SC35	IF 1:500	ab11826	Abcam	Monoclonal Ab	GR3178316-1
Nucleolin	IF 1:1000	14574	Cell Signaling	Monoclonal Ab	1
RING1B	IF 1:500	5694T	Cell Signaling	Monoclonal Ab	4
EED	IF 1:200	85322T	Cell Signaling	Monoclonal Ab	3
RPA2	IF 1:500; WB 1:1000	ab324313	Abcam	Monoclonal Ab	1131347-3
beta-Actin	WB 1:10,000	A1978	AbClonal	Millipore Sigma	026M4757V
beta-Actin	WB 1:10,000	D6A8	Cell Signaling	Monoclonal Ab	9
HaloTag	WB 1:1000	G9211	Promega	Monoclonal Ab	555281
AmyTracker680	IF 1:1000	EBB-A680-A-50	Ebba Biotech
JF646-HaloTag ligand	100nM	HT1060	Promega
JFX554-HaloTag ligand	IF 100nM; SPT 10nM	HT1030	Promega
Alexa Flouro TM 488 goat Anti-Mouse IgG (H+L)	IF 1:1000	a11001	ThermoFisher
Alexa Flouro TM 488 goat Anti-Rabbit IgG (H+L)	IF 1:1000	a11034	ThermoFisher
Alexa Flouro TM 568 goat Anti-Mouse IgG (H+L)	IF 1:1000	a11031	ThermoFisher
Alexa Flouro TM 568 goat Anti-Rabbit IgG (H+L)	IF 1:1000	a11011	ThermoFisher
Alexa Flouro TM 647 goat Anti-Mouse IgG (H+L)	IF 1:1000	a21235	ThermoFisher
Alexa Flouro TM 647 goat Anti-Rabbit IgG (H+L)	IF 1:1000	a21244	ThermoFisher
Alexa Fluor 594 azide	EU 1: 270	C10330	Invitrogen
Streptavidin-Alexa Fluor 568 conjugate	IF 1:1000	S11226	Thermo Fisher
Hoechst 33342	IF 1:5000	62249	ThermoFisher
IRdye 680RD Goat Anti-Rabbit	WB 1:10,000	926-68071	LiCOR
IRdye 800CW Goat Anti-Rabbit	WB 1:10,000	926-32211	LiCOR
IRdye 800CW Donkey Anti-Mouse	WB 1:10,000	926-32212	LiCOR
IRdye 680RD Goat Anti-Mouse	WB 1:10,000	926-68070	LiCOR
IRdye 680RD Streptavidin	WB 1:3000	926-68079	LiCOR
