## Supplementary Table 3_DNA Oligos for "TEAD1 condensates are transcriptionally inactive storage sites on the pericentromeric heterochromatin in cancer cells"

### Sheet: S.Table 3_DNA Oligos
Supplementary Table 3. DNA oligonucleotides used for in vitro phase separation experiments.
	# MCAT repeats	Sequence (5’-3’)
Top	0	CATCCGGAACGTACATCAGTCAATGCCATCCGTCAATGACATCAGGCAAGGCCATC
Bottom	0	GATGGCCTTGCCTGATGTCATTGACGGATGGCATTGACTGATGTACGTTCCGGATG
Top	1	CATCCGGAACGTACATCGAATGGAATCATCCGTCAATGACATCAGGCAAGGCCATC
Bottom	1	GATGGCCTTGCCTGATGTCATTGACGGATGATTCCATTCGATGTACGTTCCGGATG
Top	4	CATCGAATGGAATCATCGAATGGAATCATCGAATGGAATCATCGAATGGAATCATC
Bottom	4	GATGATTCCATTCGATGATTCCATTCGATGATTCCATTCGATGATTCCATTCGATG
